# Host transcriptional signatures associated with disease tolerance and environmental persistence in a mosquito–microsporidian system

**DOI:** 10.1101/2024.09.22.613703

**Authors:** Luís M. Silva

## Abstract

Despite strong theory linking parasite life history to virulence and transmission, how parasite strategies affect host responses remains poorly understood. Here, experimental evolution and RNA sequencing were combined in the mosquito–microsporidian system *Anopheles gambiae–Vavraia* culicis to test whether parasite lineages selected *for* early or *late* transmission differ in the host responses they elicit. *Early* lineages were selected from hosts that died early in infection, whereas *late* lineages were selected from hosts that died later, generating parasite populations that differ in growth, virulence and environmental persistence. Mosquitoes were infected with evolved parasite lineages and sampled at a common sporulating stage. A *reference* infection response was defined relative to *uninfected* controls. *Early*- and *late*-selected parasites showed consistent, yet partly distinct, changes in host gene expression. Co-expression network analysis identified gene modules whose activity covaried with parasite traits, including virulence and environmental persistence. One module enriched for tissue maintenance and metabolic functions was negatively associated with virulence, consistent with reduced damage. Another module enriched for membrane and signalling functions was positively associated with environmental persistence, suggesting that host state at transmission may influence the environment in which transmission stages develop. Together, these results identify distinct host states linked to parasite life-history variation.
