## Supplementary data 7 for "Host transcriptional signatures associated with disease tolerance and environmental persistence in a mosquito–microsporidian system"

Module	Gene_ID	gene_name	symbol	kME	meanExpr_Early	meanExpr_Late	meanExpr_Ref	meanExpr_Uninfected
M3	LOC5668267	alpha-glucosidase	LOC5668267	0.9687593711226257	6.912065969899431	6.797994462428657	7.720355493170735	7.462667787866052
M3	LOC1280438	putative inorganic phosphate cotransporter	LOC1280438	0.9682248746921664	9.475690435744063	9.332258762690568	9.860878238205224	9.462620546925825
M3	LOC1274303	uncharacterized LOC1274303	LOC1274303	0.9599070928567045	8.321144986923276	8.295087202974317	8.882463263263848	8.681016861790699
M3	LOC1279812	aquaporin AQPAn.G	LOC1279812	0.9495326690203376	8.156459586790978	8.118332159066338	8.85700971690351	8.51758491269305
M3	LOC1273035	high affinity cGMP-specific 3',5'-cyclic phosphodiesterase 9A	LOC1273035	0.948649911990323	7.460146059468418	7.451355469537931	7.854605192454618	7.439800819531877
M3	LOC1276527	phosphoglucomutase	LOC1276527	0.9472027478657503	6.312433703211376	6.382770734906057	6.763280201500025	6.644127753859287
M3	LOC1279482	carbonic anhydrase 2	LOC1279482	0.9461419148320298	8.244796246173511	8.307892390289341	8.958441732217441	8.548357615647275
M3	LOC1279995	sodium/hydrogen exchanger 3	LOC1279995	0.9434814630811219	10.57409041125237	10.561147849287591	10.947352566331976	10.7195889350642
M3	LOC1269189	carbonic anhydrase 7	LOC1269189	0.9378514776067327	7.021819936270529	6.967873973270504	7.534797204254285	7.517257688684785
M3	LOC1273115	uncharacterized LOC1273115	LOC1273115	0.9368155522246479	6.322739708368786	6.203594694730304	6.95674289768176	6.866930040854675
M3	LOC1281629	stress-associated endoplasmic reticulum protein 2	LOC1281629	0.9337430444865752	9.348220265183233	9.302217195187245	9.510607201794008	9.384008797182345
M3	LOC1281415	calcineurin B homologous protein 1	LOC1281415	0.9325686203590374	8.345496423319748	8.3075134533012	8.603508157505733	8.431474123072359
M3	LOC3290900	uncharacterized LOC3290900	LOC3290900	0.9230346595772869	6.848420604694739	6.739696374367681	7.541308686397745	6.803384161605153
M3	LOC4576208	protein obstructor-E	LOC4576208	0.9209348238789967	5.705115921660057	5.810229744124003	8.863136546153303	6.811056384446145
M3	LOC1279828	trypsin-4-like	LOC1279828	0.9191256236310085	11.878301662904414	11.89267558662464	12.72057291811435	12.425492063758949
M3	LOC5667251	uncharacterized LOC5667251	LOC5667251	0.9184316994115718	7.227043141596745	7.05403857871732	8.038773406797905	7.7557731389310725
M3	LOC1281930	putative serine protease K12H4.7	LOC1281930	0.9153799561846837	8.447920889428872	8.434311091984421	8.924313378415498	8.437428528538188
M3	LOC1277042	uncharacterized LOC1277042	LOC1277042	0.912653625715007	4.611830187412537	4.904807223660886	8.495770187664043	6.583794436296349
M3	LOC1275285	antigen 5 like allergen Cul n 1	LOC1275285	0.9103629567232178	4.065796565787869	4.144076711393743	5.270493688612635	4.75765135892804
M3	LOC1270904	uncharacterized LOC1270904	LOC1270904	0.9097342552285541	8.688138091718342	8.530742415993801	8.812796513860297	8.70042242712735
M3	LOC1281916	UTP--glucose-1-phosphate uridylyltransferase	LOC1281916	0.9096952193629967	7.5435074240621915	7.45721086257902	7.870689045861193	7.969136650596895
M3	LOC1277397	putative aldehyde dehydrogenase family 7 member A1 homolog	LOC1277397	0.908715694472098	6.956185053052051	7.062956993718441	7.519312552727365	7.0910192533024174
M3	LOC1281971	chymotrypsin BI	LOC1281971	0.9067484283784887	6.742514633119056	6.579208018863481	9.087965821462705	8.73920820208979
M3	LOC1270282	ADP,ATP carrier protein 1	LOC1270282	0.9030882933257658	11.50266608752547	11.503110834037965	11.686118788926425	11.533359731863374
M3	LOC1271014	autophagy protein 5	LOC1271014	0.9003457684169748	6.013201668121656	6.060655645578034	6.645193159371438	6.618137050780632
M9	LOC1274959	serine protease inhibitor 42Dd	LOC1274959	0.9560459545320836	8.667348543479642	8.576976637258005	8.485102625731642	7.84975691498882
M9	LOC1278422	huntingtin-interacting protein 1-related protein	LOC1278422	0.9198187283283555	8.037718036334114	7.947324519658929	7.884123506509443	7.37624854336417
M9	LOC1277009	uncharacterized LOC1277009	LOC1277009	0.9104816192883749	9.697727535433701	9.687608336150836	9.661518930137648	9.04213620968595
M9	LOC1270481	uncharacterized LOC1270481	LOC1270481	0.9081015498854375	6.6001049967355145	6.4689364483523235	6.102802357842343	5.637877006718467
M9	LOC5666864	phospholipid-transporting ATPase ABCA3	LOC5666864	0.9062924047096447	9.006228544531478	8.92974534654532	9.03531412634939	7.601764284231208
M9	LOC133391406	uncharacterized LOC133391406	LOC133391406	0.9030618058531582	7.7474524097837545	7.647848144805756	7.54210870287573	6.94549095971178
M9	LOC133393373	myosin-VIIa-like	LOC133393373	0.8963904467064754	7.8756955190456885	7.699820075890086	7.889974909909648	7.040704162297232
M9	LOC133391408	uncharacterized LOC133391408	LOC133391408	0.8876677233411611	7.9399802357481	7.75031500706069	7.49646713335672	6.5231776346137575
M9	LOC1277144	uncharacterized LOC1277144	LOC1277144	0.885983588958945	7.105017229899862	7.013354383438563	6.927960440180765	6.467881207993843
M9	LOC1276568	NAD(+) hydrolase sarm1	LOC1276568	0.8850998372462352	9.237686186688837	9.152355004722423	8.8919058663308	8.69418056607427
M9	LOC1269702	vinculin	LOC1269702	0.8830493181793356	7.382329915139283	7.274607740940138	7.069114907997022	6.80453385517873
M9	LOC1271197	uncharacterized LOC1271197	LOC1271197	0.8825287476953388	6.974482629563857	6.889630624029982	6.840205484645308	6.1754493396367245
M9	LOC1271410	uncharacterized LOC1271410	LOC1271410	0.8791182491447465	6.624673978674523	6.434667610324614	6.31872661631295	5.909320445906485
M9	LOC1275298	cationic amino acid transporter 2	LOC1275298	0.8779428794025179	7.61710625461357	7.554529220988356	7.478700795619227	6.941581840314845
M9	LOC1276998	transcription factor Jra	LOC1276998	0.876177966106059	7.405914235377143	7.466711364091504	7.340915242692337	6.856482870493205
M9	LOC3291704	CD109 antigen	LOC3291704	0.871519898359234	7.72881271905828	7.638233781420052	7.5231965952132605	6.947874274468996
M9	LOC1279313	proton-coupled amino acid transporter-like protein pathetic	LOC1279313	0.8605147334356419	8.470585469690429	8.377522519209041	8.421847527863733	8.021269045670417
M9	LOC1277567	ubiquitin carboxyl-terminal hydrolase CYLD	LOC1277567	0.8597654833454343	7.726523646562227	7.687370396940169	7.571807585486755	7.311587888850748
M9	LOC1271189	uncharacterized LOC1271189	LOC1271189	0.858956469972093	6.790955705683887	6.769915639399665	6.4292082509756625	5.653615373759115
M9	LOC3290064	uncharacterized LOC3290064	LOC3290064	0.856890786809838	6.775700111112605	6.700066801684815	6.66615373504234	5.99958403569811
M9	LOC1281041	ATP-binding cassette sub-family D member 1	LOC1281041	0.8512613245067859	7.367281846302322	7.304490822076858	7.2847054318376125	6.953571062094666
M9	LOC1274451	integrin alpha-PS3	LOC1274451	0.8489214962675558	6.669946995628456	6.67033312343517	6.640629435981888	5.9473688497597745
M9	LOC1274949	uncharacterized LOC1274949	LOC1274949	0.8466505029382817	7.953395881035458	7.755839299677321	7.434944044606662	7.05584136748981
M9	LOC5667413	uncharacterized protein ZK757.2	LOC5667413	0.8453291712021654	7.892980612661024	7.778156302158157	7.226684271269599	7.120065921101972
M9	LOC1276600	NF-kappa-B essential modulator	LOC1276600	0.8403567542475532	7.564826428658597	7.438598100691052	7.338795221779687	6.928866804118233
