## Supplementary data 6 for "Host transcriptional signatures associated with disease tolerance and environmental persistence in a mosquito–microsporidian system"

Module_set	GO_ID	Description	GeneRatio	BgRatio	p_value	p_adjust	q_value	geneID
Early	GO:0006955	immune response	19/67	56/837	5.18183817616778e-9	7.615904809503422e-7	7.16881728020059e-7	1276043/1276042/1279267/1274959/1273521/1279262/11175953/3291430/1280858/1270171/1270169/1273920/1273975/4577378/1275070/1281525/1280631/1281802/1270347
Early	GO:0002376	immune system process	19/67	57/837	7.32298539375329e-9	7.615904809503422e-7	7.16881728020059e-7	1276043/1276042/1279267/1274959/1273521/1279262/11175953/3291430/1280858/1270171/1270169/1273920/1273975/4577378/1275070/1281525/1280631/1281802/1270347
Early	GO:0045087	innate immune response	15/67	41/837	9.403312011505692e-8	3.911777796786368e-6	3.6821390192422286e-6	1276043/1279267/1273521/1279262/11175953/3291430/1280858/1270169/1273920/1273975/4577378/1275070/1281525/1280631/1270347
Early	GO:0098542	defense response to other organism	15/67	41/837	9.403312011505692e-8	3.911777796786368e-6	3.6821390192422286e-6	1276043/1279267/1273521/1279262/11175953/3291430/1280858/1270169/1273920/1273975/4577378/1275070/1281525/1280631/1270347
Early	GO:0140546	defense response to symbiont	15/67	41/837	9.403312011505692e-8	3.911777796786368e-6	3.6821390192422286e-6	1276043/1279267/1273521/1279262/11175953/3291430/1280858/1270169/1273920/1273975/4577378/1275070/1281525/1280631/1270347
Early	GO:0006508	proteolysis	22/67	93/837	4.450084517843549e-7	1.2814539155346631e-5	1.2062268638129927e-5	1280602/1277478/1279267/1281326/1267549/1279251/1280862/3291432/1279262/11175953/3291430/1269161/1280858/1270169/1276311/1273920/1273975/4577378/1275070/1281525/1280631/1270347
Early	GO:0009607	response to biotic stimulus	15/67	46/837	5.544752519140369e-7	1.2814539155346631e-5	1.2062268638129927e-5	1276043/1279267/1273521/1279262/11175953/3291430/1280858/1270169/1273920/1273975/4577378/1275070/1281525/1280631/1270347
Early	GO:0043207	response to external biotic stimulus	15/67	46/837	5.544752519140369e-7	1.2814539155346631e-5	1.2062268638129927e-5	1276043/1279267/1273521/1279262/11175953/3291430/1280858/1270169/1273920/1273975/4577378/1275070/1281525/1280631/1270347
Early	GO:0051707	response to other organism	15/67	46/837	5.544752519140369e-7	1.2814539155346631e-5	1.2062268638129927e-5	1276043/1279267/1273521/1279262/11175953/3291430/1280858/1270169/1273920/1273975/4577378/1275070/1281525/1280631/1270347
Early	GO:0006952	defense response	15/67	47/837	7.647722587895589e-7	1.446114816620257e-5	1.3612214366972056e-5	1276043/1279267/1273521/1279262/11175953/3291430/1280858/1270169/1273920/1273975/4577378/1275070/1281525/1280631/1270347
Early	GO:0044419	biological process involved in interspecies interaction between organisms	15/67	47/837	7.647722587895589e-7	1.446114816620257e-5	1.3612214366972056e-5	1276043/1279267/1273521/1279262/11175953/3291430/1280858/1270169/1273920/1273975/4577378/1275070/1281525/1280631/1270347
Early	GO:0009605	response to external stimulus	16/67	60/837	4.682641845223086e-6	8.116579198386682e-5	7.640099852732404e-5	1276043/5667753/1279267/1273521/1279262/11175953/3291430/1280858/1270169/1273920/1273975/4577378/1275070/1281525/1280631/1270347
Early	GO:0006950	response to stress	18/67	94/837	1.5968103097851102e-4	0.0025548964956561763	0.0024049126932795995	1276043/1272779/1279267/1273521/1275711/1274092/1279262/11175953/3291430/1280858/1270169/1273920/1273975/4577378/1275070/1281525/1280631/1270347
Early	GO:0050776	regulation of immune response	5/67	10/837	5.224791178950789e-4	0.007762546894441172	0.007306850821690576	1276043/1274959/1270171/1270169/1281802
Early	GO:0002682	regulation of immune system process	5/67	11/837	8.98674694317824e-4	0.012461622427873825	0.011730069694253702	1276043/1274959/1270171/1270169/1281802
Early	GO:0048583	regulation of response to stimulus	9/67	39/837	0.0023915440984326867	0.031090073279624927	0.02926494752029472	1276043/1272779/1274959/1269875/1278017/1270171/1270169/1281802/1276060
Early	GO:0019538	protein metabolic process	23/67	170/837	0.003695014432752034	0.04520958835367194	0.042555584179063674	1280602/1277478/1279267/1281326/1267549/1269875/1279251/1280862/3291432/1279262/11175953/3291430/1269161/1280858/1270169/1276311/1273920/1273975/4577378/1275070/1281525/1280631/1270347
Late	GO:0008152	metabolic process	101/149	435/837	1.2676222180032353e-5	0.0021141987262117646	0.0018436967530937214	1272955/1271130/1278473/1273163/1272353/1274602/1269691/1272149/1269448/1271650/133393210/1271016/3291064/1269263/1273735/1275299/1280571/1274857/1278353/133393024/4576309/1280105/11175944/1270600/1280168/1277503/1273861/1269382/1271669/1281584/1277474/1280299/1277852/4577674/1274977/1281007/1281818/1280821/1277750/133394031/1272533/1280301/1281359/1277230/1280661/133392875/1270301/1279086/127170…
Late	GO:0009058	biosynthetic process	62/149	229/837	2.2522931909462283e-5	0.0021141987262117646	0.0018436967530937214	1278473/1272149/133393210/1271016/3291064/1269263/1273735/1275299/1280571/1274857/133393024/4576309/1280105/11175944/1280168/1269382/1271669/1281584/1277474/1280299/1274977/1277750/1272533/1280301/1281359/133392875/1279086/1271428/1279285/1270147/1270293/1273132/133392846/133393907/1281321/1274026/1271366/133394086/1275432/1279460/1280687/1274936/1281909/1270907/1276687/133393253/1276175/1276492/…
Late	GO:0044238	primary metabolic process	89/149	372/837	2.6538059324833866e-5	0.0021141987262117646	0.0018436967530937214	1271130/1278473/1273163/1274602/1271650/133393210/1271016/3291064/1269263/1273735/1275299/1280571/1274857/133393024/4576309/1280105/11175944/1270600/1280168/1277503/1273861/1269382/1271669/1281584/1277474/1280299/1277852/4577674/1274977/1281007/1281818/1280821/1277750/133394031/1272533/1280301/1281359/1277230/1280661/133392875/1270301/1279086/1274601/1279285/1270147/1271254/133392846/133393907/12…
Late	GO:0009059	macromolecule biosynthetic process	52/149	191/837	1.3641597276876384e-4	0.00815085437293364	0.007107990160056643	1278473/1272149/133393210/1271016/3291064/1273735/1275299/1280571/1274857/133393024/1280105/11175944/1280168/1269382/1277474/1280299/1277750/1272533/1280301/1281359/133392875/1279086/1271428/1279285/1270147/1270293/1273132/133392846/133393907/1281321/1274026/1275432/1279460/1280687/1274936/1281909/1270907/133393253/1276175/1276492/1280567/1281519/1280572/3290635/5667583/1278139/1277989/1280098/12…
Late	GO:0016070	RNA metabolic process	37/149	125/837	2.926924064892076e-4	0.01399069703018412	0.012200651891550127	1278473/133393210/1271016/1275299/1280571/1274857/1280105/11175944/1280168/1269382/1280299/1272533/1281359/133392875/1279086/1270147/133392846/133393907/1281321/1274026/1278246/1275432/1279460/1274936/1281909/1270907/1276175/1276492/1280567/1281519/1280572/3290635/1278139/1280098/1269783/1280363/1281588
Late	GO:0090304	nucleic acid metabolic process	40/149	141/837	4.348585216313482e-4	0.017321864444982037	0.015105611804036308	1278473/133393210/1271016/1275299/1280571/1274857/1280105/11175944/1280168/1273861/1269382/1280299/1281007/1272533/1281359/133392875/1279086/1270147/133392846/133393907/1281321/1274026/1278246/1275432/1279460/1274936/1281909/1270907/1276175/1276492/1280567/1281519/1274701/1280572/3290635/1278139/1280098/1269783/1280363/1281588
Late	GO:0032774	RNA biosynthetic process	35/149	120/837	6.197923349091484e-4	0.018516296005410805	0.016147221356843603	1278473/133393210/1271016/1275299/1280571/1274857/1280105/11175944/1280168/1269382/1280299/1272533/1281359/133392875/1279086/1270147/133392846/133393907/1281321/1274026/1275432/1279460/1274936/1281909/1276175/1276492/1280567/1281519/1280572/3290635/1278139/1280098/1269783/1280363/1281588
Late	GO:0141187	nucleic acid biosynthetic process	35/149	120/837	6.197923349091484e-4	0.018516296005410805	0.016147221356843603	1278473/133393210/1271016/1275299/1280571/1274857/1280105/11175944/1280168/1269382/1280299/1272533/1281359/133392875/1279086/1270147/133392846/133393907/1281321/1274026/1275432/1279460/1274936/1281909/1276175/1276492/1280567/1281519/1280572/3290635/1278139/1280098/1269783/1280363/1281588
Late	GO:0051276	chromosome organization	8/149	14/837	9.708184221694471e-4	0.023899489255219727	0.020841659865815928	1271251/1280057/1275274/1269528/1270101/1277000/1278267/1274701
Late	GO:0034654	nucleobase-containing compound biosynthetic process	37/149	132/837	9.999786299255116e-4	0.023899489255219727	0.020841659865815928	1278473/133393210/1271016/1275299/1280571/1274857/1280105/11175944/1280168/1269382/1280299/1274977/1272533/1281359/133392875/1279086/1270147/133392846/133393907/1281321/1274026/1271366/1275432/1279460/1274936/1281909/1276175/1276492/1280567/1281519/1280572/3290635/1278139/1280098/1269783/1280363/1281588
Late	GO:0010467	gene expression	47/149	181/837	0.001184180066629245	0.02496684943012756	0.02177245623063315	1278473/1272149/133393210/1271016/3291064/1273735/1275299/1280571/1274857/133393024/1280105/11175944/1280168/1269382/1277474/1280299/1272533/1281359/133392875/1279086/1271428/1279285/1270147/1270293/1273132/133392846/133393907/1281321/1274026/1275432/1279460/1274936/1281909/1270907/133393253/1276175/1276492/1280567/1281519/1280572/3290635/5667583/1278139/1280098/1269783/1280363/1281588
Late	GO:0043412	macromolecule modification	14/149	35/837	0.0013406679176398246	0.02496684943012756	0.02177245623063315	1278473/1274857/1277503/1277852/4577674/1281818/1270147/1271254/1273090/1281240/1276492/1279466/1280572/1277989
Late	GO:0006351	DNA-templated transcription	26/149	84/837	0.0013597902807925223	0.02496684943012756	0.02177245623063315	133393210/1271016/1275299/1280571/1274857/1280105/1280168/1269382/1280299/1272533/1281359/133392875/1279086/1270147/133393907/1281321/1274026/1275432/1279460/1274936/1281909/1276175/1280567/1281519/1280098/1280363
Late	GO:0006139	nucleobase-containing compound metabolic process	43/149	163/837	0.0014624932720576813	0.02496684943012756	0.02177245623063315	1278473/133393210/1271016/1269263/1275299/1280571/1274857/1280105/11175944/1280168/1273861/1269382/1280299/1274977/1281007/1272533/1281359/133392875/1279086/1270147/133392846/133393907/1281321/1274026/1271366/1278246/1275432/1279460/1274936/1281909/1270907/1276175/1276492/1280567/1281519/1274701/1280572/3290635/1278139/1280098/1269783/1280363/1281588
Late	GO:0019222	regulation of metabolic process	33/149	117/837	0.0017955166109217774	0.028138494919298176	0.024538304311918252	1272149/133393210/1271016/1273735/1275299/1274857/133393024/1280105/1269382/1272533/1281359/133392875/1271428/1270147/1270293/1273132/1271254/133393907/1281321/1274026/1275432/1279460/1274936/1281909/1276175/1281240/1280567/1281519/3290635/1281776/1280098/1269783/1280363
Late	GO:0043170	macromolecule metabolic process	73/149	319/837	0.0018837486138442293	0.028138494919298176	0.024538304311918252	1271130/1278473/1272149/1271650/133393210/1271016/3291064/1273735/1275299/1280571/1274857/133393024/1280105/11175944/1280168/1277503/1273861/1269382/1271669/1277474/1280299/1277852/4577674/1281007/1281818/1277750/133394031/1272533/1280301/1281359/133392875/1279086/1271702/1271428/1279285/1270147/1270293/1273132/1271254/133392846/133393907/1278470/1279159/1281321/1274026/1273090/1278246/1275432/12…
Late	GO:0010468	regulation of gene expression	29/149	100/837	0.002238431938624744	0.031469719607724336	0.02744331417013618	1272149/133393210/1271016/1275299/1274857/133393024/1280105/1269382/1272533/1281359/133392875/1271428/1270147/1270293/1273132/133393907/1281321/1274026/1275432/1279460/1274936/1281909/1276175/1280567/1281519/3290635/1280098/1269783/1280363
Late	GO:0009889	regulation of biosynthetic process	29/149	101/837	0.002660016678779024	0.033460209801483516	0.029179130326772672	1272149/133393210/1271016/1275299/1274857/133393024/1280105/1269382/1272533/1281359/133392875/1271428/1270147/1270293/1273132/133393907/1281321/1274026/1275432/1279460/1274936/1281909/1276175/1280567/1281519/3290635/1280098/1269783/1280363
Late	GO:0010556	regulation of macromolecule biosynthetic process	29/149	101/837	0.002660016678779024	0.033460209801483516	0.029179130326772672	1272149/133393210/1271016/1275299/1274857/133393024/1280105/1269382/1272533/1281359/133392875/1271428/1270147/1270293/1273132/133393907/1281321/1274026/1275432/1279460/1274936/1281909/1276175/1280567/1281519/3290635/1280098/1269783/1280363
Late	GO:0036211	protein modification process	12/149	30/837	0.0030223761514761877	0.03611739501014044	0.03149634094696238	1274857/1277503/1277852/4577674/1281818/1270147/1271254/1273090/1281240/1276492/1279466/1277989
Late	GO:0060255	regulation of macromolecule metabolic process	31/149	112/837	0.0035660441401243618	0.03862612011106914	0.033684086245283816	1272149/133393210/1271016/1275299/1274857/133393024/1280105/1269382/1272533/1281359/133392875/1271428/1270147/1270293/1273132/1271254/133393907/1281321/1274026/1275432/1279460/1274936/1281909/1276175/1281240/1280567/1281519/3290635/1280098/1269783/1280363
Late	GO:0051252	regulation of RNA metabolic process	23/149	76/837	0.0037218597960739707	0.03862612011106914	0.033684086245283816	133393210/1271016/1275299/1274857/1280105/1269382/1272533/1281359/133392875/1270147/133393907/1281321/1274026/1275432/1279460/1274936/1281909/1276175/1280567/1281519/1280098/1269783/1280363
Late	GO:0006355	regulation of DNA-templated transcription	22/149	72/837	0.004007210271984153	0.03862612011106914	0.033684086245283816	133393210/1271016/1275299/1274857/1280105/1269382/1272533/1281359/133392875/1270147/133393907/1281321/1274026/1275432/1279460/1274936/1281909/1276175/1280567/1281519/1280098/1280363
Late	GO:2001141	regulation of RNA biosynthetic process	22/149	72/837	0.004007210271984153	0.03862612011106914	0.033684086245283816	133393210/1271016/1275299/1274857/1280105/1269382/1272533/1281359/133392875/1270147/133393907/1281321/1274026/1275432/1279460/1274936/1281909/1276175/1280567/1281519/1280098/1280363
Late	GO:0045184	establishment of protein localization	9/149	20/837	0.004040389132957023	0.03862612011106914	0.033684086245283816	1277474/133393770/1276451/133393253/1280909/1277989/1279148/1276559/1280365
