## Supplementary data 5 for "Host transcriptional signatures associated with disease tolerance and environmental persistence in a mosquito–microsporidian system"

Module	Trait	cor	p
M0	Env_persistence	-0.2973121605768165	0.34799059133156796
M0	Fecundity_d10	0.4491232880390079	0.1430108494488251
M0	Host_exploitation	0.2727049517484818	0.3911370942220327
M0	Virulence	0.08860442582046128	0.7842164514059584
M1	Env_persistence	-0.17044820909036565	0.5963672229385488
M1	Fecundity_d10	0.3837334267609674	0.21816611493946267
M1	Host_exploitation	-0.0970428539735666	0.7641569789215311
M1	Virulence	-0.0733635771911414	0.8207461912767984
M10	Env_persistence	-0.40364160234361374	0.1931864532799054
M10	Fecundity_d10	0.5711354163079022	0.052418810620989166
M10	Host_exploitation	0.29968458088861205	0.34397108959547074
M10	Virulence	0.21250439589879147	0.5072753567914283
M11	Env_persistence	-0.048777734524941586	0.8803410357939939
M11	Fecundity_d10	0.10649176372887484	0.7418528635951551
M11	Host_exploitation	0.2952681240297171	0.3514737429019348
M11	Virulence	0.39895565072416256	0.198899434053693
M12	Env_persistence	0.30167181602001064	0.3406234607552131
M12	Fecundity_d10	-0.302042636787802	0.3400007375567726
M12	Host_exploitation	-0.3777048919448921	0.22609632048375602
M12	Virulence	-0.46350817623206464	0.12909729262846786
M13	Env_persistence	0.40944770566713773	0.18624975624428372
M13	Fecundity_d10	-0.5737537313970986	0.05110238475108172
M13	Host_exploitation	-0.27020467584243757	0.39566729763385367
M13	Virulence	-0.3702131346956127	0.2361886222588127
M14	Env_persistence	0.051531927516856285	0.8736310982164207
M14	Fecundity_d10	-0.10818524047504863	0.7378740989843768
M14	Host_exploitation	-0.06942575920733145	0.8302407907769958
M14	Virulence	0.2857912501662788	0.36786333883752154
M15	Env_persistence	-0.18983281599945917	0.5545644337285696
M15	Fecundity_d10	-0.37031139391933526	0.23605455350356896
M15	Host_exploitation	0.2962266800634638	0.34983800677548516
M15	Virulence	0.4769786277475678	0.11689703747406867
M16	Env_persistence	0.22303959349134736	0.4859287518905723
M16	Fecundity_d10	-0.4667134944763729	0.12612213412736725
M16	Host_exploitation	-0.016747587671298383	0.9588006428914944
M16	Virulence	0.1799089242189461	0.5758145211528327
M2	Env_persistence	0.1172823734870821	0.716603740964777
M2	Fecundity_d10	-0.13709621077285827	0.6709280853226216
M2	Host_exploitation	0.11591635438765444	0.7197863071165362
M2	Virulence	-0.078689615000596555	0.8079396825894691
M3	Env_persistence	0.4224098489430177	0.17132821190802616
M3	Fecundity_d10	0.34890659554370973	0.26632650662958307
M3	Host_exploitation	-0.3102634793868809	0.32635352923263905
M3	Virulence	-0.6596124993390076	0.019610566822205997
M4	Env_persistence	-0.3222356675954617	0.307024508505324
M4	Fecundity_d10	0.01574582725666323	0.9612633099834862
M4	Host_exploitation	0.40807877137120097	0.18787112206407025
M4	Virulence	0.5173435254018812	0.08496712881216444
M5	Env_persistence	-0.23301296169131752	0.4661055887029717
M5	Fecundity_d10	-0.3273034436937172	0.29903930103211057
M5	Host_exploitation	0.16451034894749242	0.6094079900120275
M5	Virulence	0.36118002505463936	0.2487068243953757
M6	Env_persistence	0.14323420106395038	0.6569755515419161
M6	Fecundity_d10	-0.36257323513777995	0.24675119376057006
M6	Host_exploitation	0.0028589646438183423	0.9929643433733883
M6	Virulence	0.3028492972882132	0.33864822404755024
M7	Env_persistence	-0.3068986041456938	0.3319028076316415
M7	Fecundity_d10	-0.28987711730725874	0.36074878110509845
M7	Host_exploitation	0.043008626359753624	0.894419063764923
M7	Virulence	0.44315914909934395	0.14905159434268578
M8	Env_persistence	0.37411416938136793	0.23090064267578947
M8	Fecundity_d10	-0.11272707924653508	0.727232556207602
M8	Host_exploitation	-0.007831503401683294	0.9807287355776706
M8	Virulence	-0.247890655685501	0.43725493610776767
M9	Env_persistence	0.6783992113260218	0.015301125660585894
M9	Fecundity_d10	-0.19112646830465244	0.5518183299335641
M9	Host_exploitation	-0.24780084169159333	0.4374264565413791
M9	Virulence	-0.25570855342312987	0.42245036148743176
