## Supplementary data 3 for "Host transcriptional signatures associated with disease tolerance and environmental persistence in a mosquito–microsporidian system"

Gene_ID	log2FC_Ref_vs_Uninf	log2FC_Early_vs_Ref	log2FC_Late_vs_Ref	cluster	gene_name	symbol
LOC4576836	1.6960931324313462	-1.5394727498543688	-0.6343649418787551	1	synaptic vesicular amine transporter	LOC4576836
LOC133393335	1.7596122971684003	-1.0670963490399357	-0.7196756343017761	1	uncharacterized LOC133393335	LOC133393335
LOC1271472	1.8564230422366101	-0.9359232334999472	-0.991659018599746	1	uncharacterized LOC1271472	LOC1271472
LOC133393488	2.0137949697478277	-0.8124506043336641	-1.5179073526700342	1	uncharacterized protein K02A2.6-like	LOC133393488
LOC1276661	1.0327235656425557	-0.8109022946396482	-0.7012943126359064	1	solute carrier family 28 member 3	LOC1276661
LOC1271879	1.0848242724936625	-0.7552390555303248	-0.5216706682562737	1	transferrin	LOC1271879
LOC5667145	1.2263131144770476	-0.7072790545200638	-0.7818151126562558	1	uncharacterized LOC5667145	LOC5667145
LOC133393264	1.4631810788819424	-0.7039497425534842	-0.7802336142819648	1	retinol-binding protein pinta-like	LOC133393264
LOC133391099	1.1143802192456422	-0.6870193088528689	-0.7346328687957371	1	uncharacterized LOC133391099	LOC133391099
LOC133392867	1.2754107198818703	-0.6662193801913463	-0.7353609744461065	1	uncharacterized protein K02A2.6-like	LOC133392867
LOC1280842	1.2013499591969747	-0.6446045763067056	-0.8160029503550055	1	ornithine decarboxylase 1	LOC1280842
LOC1279751	1.1767069861877975	-0.5983410324993246	-0.6564152327973041	1	glycine dehydrogenase (decarboxylating), mitochondrial	LOC1279751
LOC133393411	1.7374822076405978	-0.5543531694150752	-1.0857819682809111	1	uncharacterized LOC133393411	LOC133393411
LOC1279837	1.0430832690053649	-0.5528152980532641	-0.6532569384115066	1	frizzled-4	LOC1279837
LOC4578016	1.1106698576663776	-0.5507114903808894	-0.5702034058785985	1	uncharacterized LOC4578016	LOC4578016
LOC1275865	1.2049535583550224	0.5145967662236686	0.2030036994890052	1	thioester-containing protein 1 allele S3-like	LOC1275865
LOC133393070	1.1074726318375552	-0.49124019412412157	-0.5847125355289196	1	facilitated trehalose transporter Tret1-2 homolog	LOC133393070
LOC1276182	1.39016177365618	-0.4615508610986243	-0.7391409827133373	1	farnesol dehydrogenase	LOC1276182
LOC1271676	1.6681928977694929	-0.45682907128804295	-0.3486751362522398	1	uncharacterized LOC1271676	LOC1271676
LOC1270128	1.2100928499302528	0.4460019178024943	0.44415610063435107	1	heat shock protein 83	LOC1270128
LOC1280630	1.0870995427136725	-0.43470884829372913	-0.5762337098012962	1	glutamate--cysteine ligase regulatory subunit	LOC1280630
LOC1271127	1.1426808422769108	-0.4344143468576349	-0.5930168972370484	1	DNA replication complex GINS protein PSF1	LOC1271127
LOC1275481	1.0538267483754353	-0.4283939648949522	-0.2840975070508813	1	alpha-aminoadipic semialdehyde synthase, mitochondrial	LOC1275481
LOC11175476	1.3917895273740752	-0.4264499617221702	-0.36716710143270337	1	uncharacterized LOC11175476	LOC11175476
LOC4575988	1.0984968899778176	-0.33925949087166174	-0.3521968515830527	1	nose resistant to fluoxetine protein 6	LOC4575988
LOC3291694	1.5289973188436106	-0.3145858153287584	-0.26346706119258734	1	trypsin-2	LOC3291694
LOC1274364	1.0487399183221733	0.3137628746551897	0.19323981597072226	1	uncharacterized LOC1274364	LOC1274364
LOC1274948	1.4897420793061977	-0.2604436934138281	0.04984700721632773	1	uncharacterized LOC1274948	LOC1274948
LOC1281828	1.1406070088707105	-0.25177430333923656	-0.15465370626334352	1	uncharacterized LOC1281828	LOC1281828
LOC1277760	1.1187163166251146	-0.25015730633868305	-0.19366461783803857	1	uncharacterized LOC1277760	LOC1277760
LOC1281664	1.1356979350961094	-0.2487282595338982	-0.551759149529361	1	glutamate--cysteine ligase	LOC1281664
LOC3289717	1.3233870848934925	-0.24359720897303472	-0.2927449865752365	1	uncharacterized LOC3289717	LOC3289717
LOC1279262	2.0339266110012533	0.24280101461536852	0.11876850079408552	1	CLIP domain-containing serine protease B15	LOC1279262
LOC4576326	1.0483148482101345	-0.2365488362436805	-0.432307106564072	1	uncharacterized short-chain type dehydrogenase/reductase y4vI	LOC4576326
LOC1271623	1.3650100736595903	-0.22308800623686942	-0.32279289508116005	1	uncharacterized LOC1271623	LOC1271623
LOC4576032	1.106153324077626	-0.20091659474261725	-0.20683421509103717	1	uncharacterized LOC4576032	LOC4576032
LOC1274834	1.0632605997272773	0.19447001525740593	0.3041072292533622	1	cysteine dioxygenase type 1	LOC1274834
LOC1280011	1.116939098327859	-0.19337127079951433	-0.1939477380160195	1	lipopolysaccharide-induced tumor necrosis factor-alpha factor homolog	LOC1280011
LOC1281804	1.0334447577291526	-0.15570752683306033	-0.1623902073375172	1	uncharacterized LOC1281804	LOC1281804
LOC133392795	1.1436537382666825	-0.12945865434190473	-0.2685604032047211	1	uncharacterized LOC133392795	LOC133392795
LOC11176139	1.0857657788946966	-0.1073261619094037	-0.5101164952923458	1	uncharacterized LOC11176139	LOC11176139
LOC4397657	1.4599393714748778	-0.08868035304998578	-0.25620341553187753	1	multidrug resistance-associated protein 1	LOC4397657
LOC1269260	2.288366806012377	-0.06399973023140992	-0.015017934933585941	1	stress-activated protein kinase JNK	LOC1269260
LOC5666864	1.4335498421181816	-0.029085581817911432	-0.10556877980407009	1	phospholipid-transporting ATPase ABCA3	LOC5666864
LOC133393582	1.227674847050408	0.022252390396949373	-0.3133546570191337	1	uncharacterized LOC133393582	LOC133393582
LOC4577422	1.780302308219209	0.018961525500306387	0.05052790421179054	1	uncharacterized LOC4577422	LOC4577422
LOC1280050	1.7093194166029204	-0.01153723710140131	-0.04987147059649821	1	annulin	LOC1280050
LOC133393451	1.0053944083685473	-0.005516686344846811	0.04874618344478332	1	peroxidase-like	LOC133393451
LOC1277042	1.9119757513676934	-3.8839400002515054	-3.5909629640031566	2	uncharacterized LOC1277042	LOC1277042
LOC4576208	2.052080161707158	-3.158020624493246	-3.0529068020293	2	protein obstructor-E	LOC4576208
LOC1277691	0.4504883268695892	-2.823333209814517	-1.9768248902278485	2	trypsin-5	LOC1277691
LOC1276979	-0.4127448304904249	-2.378442047634195	-1.9383142731970504	2	spidroin-2	LOC1276979
LOC1281971	0.3487576193729147	-2.345451188343649	-2.5087578025992237	2	chymotrypsin BI	LOC1281971
LOC1282048	0.2145934816677426	-2.3367904177127587	-1.380681449596086	2	uncharacterized LOC1282048	LOC1282048
LOC133392801	0.818815384720077	-2.2151832521225794	-1.6184395948283221	2	proton-coupled amino acid transporter-like protein pathetic	LOC133392801
LOC1270273	1.2994392500639589	-2.1925268793605817	-1.8896993348300184	2	uncharacterized LOC1270273	LOC1270273
LOC1277689	1.2207983840946257	-2.173772144438195	-1.83486743490417	2	trypsin-7	LOC1277689
LOC11175878	-1.2365704674343927	-1.9577812096059615	-0.7186583948211727	2	cocaine esterase	LOC11175878
LOC3292631	1.6007451072284997	-1.9302740473563806	-1.3000464726919385	2	protein croquemort	LOC3292631
LOC3291352	-1.0056758869270426	-1.8730717078721382	-1.15721041001822	2	para-nitrobenzyl esterase	LOC3291352
LOC133393710	1.1575269935566919	-1.8711032577617532	-1.753898611091554	2	uncharacterized LOC133393710	LOC133393710
LOC5667369	-0.18458544212783234	-1.8616140055828925	-1.222188195846299	2	xanthine dehydrogenase	LOC5667369
LOC1277959	1.6426117369465878	-1.741349029726372	-2.0565122752637386	2	UDP-glucosyltransferase 2	LOC1277959
LOC1272055	0.12789545171696037	-1.696144484381564	-1.5225924821653587	2	pancreatic triacylglycerol lipase	LOC1272055
LOC1281704	0.005855328344200883	-1.6392219816338987	-0.8050356812222769	2	toll-like receptor 3	LOC1281704
LOC1273103	1.459032462945725	-1.5959085347071138	-1.9002068459759611	2	probable cytochrome P450 6a14	LOC1273103
LOC133391698	0.5015216600259333	-1.5742034566955523	-1.1654042163416267	2	uncharacterized LOC133391698	LOC133391698
LOC1273884	0.49493201408338283	-1.553067798286698	-1.1153995537565153	2	fatty acid hydroxylase domain-containing protein 2	LOC1273884
LOC1282047	0.6193054661319097	-1.539070738063349	-1.249120890202843	2	D-amino-acid oxidase	LOC1282047
LOC1276288	0.2077049431457647	-1.517583248933572	-1.5989107217425034	2	facilitated trehalose transporter Tret1	LOC1276288
LOC5668268	0.43697391192030755	-1.5064641339671145	-1.4689696729541997	2	maltase 2	LOC5668268
LOC1278009	1.2033777780912753	-1.4208312351695898	-1.2375381971182227	2	sodium channel protein Nach	LOC1278009
LOC1270108	1.9875162178022698	-1.4090301727143864	-1.1216408867928789	2	uncharacterized LOC1270108	LOC1270108
LOC133393799	-0.12630204178790505	-1.388615046709184	-0.14182859537901482	2	uncharacterized LOC133393799	LOC133393799
LOC1279199	1.0152975046794026	-1.385540112114919	-1.0962652514136408	2	trifunctional purine biosynthetic protein adenosine-3	LOC1279199
LOC1281966	0.14472241879084757	-1.374412954286519	-1.3449558105825075	2	organic cation transporter protein	LOC1281966
LOC3290452	0.5793224124005323	-1.3620390792683135	-1.26720865162891	2	G protein-activated inward rectifier potassium channel 3	LOC3290452
LOC1273384	0.06139024020318584	-1.3612388424084099	-1.8052993006571603	2	monocarboxylate transporter 7	LOC1273384
LOC133393113	0.6060105855872417	-1.3534566032005737	-1.0803141737760076	2	uncharacterized protein K02A2.6-like	LOC133393113
LOC1272376	0.8559519610665074	-1.3465902781589651	-1.355624319641331	2	synaptic vesicle glycoprotein 2C	LOC1272376
LOC1269966	0.6850391682927324	-1.3285879331590587	-1.4245603027800393	2	dnaJ homolog subfamily C member 22	LOC1269966
LOC1271290	1.1992439555626477	-1.323479169623525	-0.9689293249637696	2	clavesin-1	LOC1271290
LOC133391320	1.2704165133334273	-1.3080717837689906	-1.384306405773168	2	uncharacterized LOC133391320	LOC133391320
LOC1279293	-0.4752281415333002	-1.302976667111185	-0.8951389430456818	2	uncharacterized LOC1279293	LOC1279293
LOC133392986	0.8531546671759296	-1.3016445344418603	-1.0974174149216136	2	titin-like	LOC133392986
LOC133393676	0.9259882838351192	-1.2829660132586782	-1.0309209841030347	2	neuronal acetylcholine receptor subunit alpha-2-like	LOC133393676
LOC1274680	0.8071520390586291	-1.2827137735154301	-0.6549853058359838	2	cathepsin B	LOC1274680
LOC1271003	0.3903639594400996	-1.2752078906356292	-1.218364360827838	2	cytochrome P450 6g1	LOC1271003
LOC1277692	0.4910792361982601	-1.2548102767437803	-1.4751163251134405	2	trypsin-6	LOC1277692
LOC5668003	-0.2961652272868118	-1.2393558431302067	-1.1552783165693374	2	cationic amino acid transporter 3	LOC5668003
LOC1276330	0.7889194323001583	-1.2202880764290889	-1.813938442175104	2	farnesol dehydrogenase	LOC1276330
LOC1278754	1.0617075421151192	-1.2059811166750487	-1.3050992179215077	2	aminopeptidase N-like	LOC1278754
LOC1275285	0.5128423296845943	-1.2046971228247658	-1.1264169772188914	2	antigen 5 like allergen Cul n 1	LOC1275285
LOC133393029	0.09093144185943247	-1.1871243587999505	-0.6529740759004623	2	uncharacterized LOC133393029	LOC133393029
LOC11175951	0.28610147221858995	-1.185361384298015	-1.4873057789289952	2	uncharacterized LOC11175951	LOC11175951
LOC4576940	1.1909706585835673	-1.1825648067010937	-1.0212021733636876	2	beta-galactosidase	LOC4576940
LOC3291355	-0.5593045645769199	-1.161257208301246	-0.6989168536037409	2	juvenile hormone esterase	LOC3291355
LOC1278983	1.0044238794178604	-1.1512149623087526	-1.0242153791049082	2	homogentisate 1,2-dioxygenase	LOC1278983
LOC11175836	0.660032910626825	-1.1338283333742962	-1.024585400838435	2	coiled-coil domain-containing protein 1	LOC11175836
LOC1280296	0.5987425949986598	-1.130202316788759	-1.2274036585318564	2	heme transporter FLVCR2	LOC1280296
LOC4575966	1.4871778089678949	-1.122770459074009	-1.208566365847764	2	uncharacterized LOC4575966	LOC4575966
LOC1272311	0.9416791101959747	-1.1197442991043935	-1.4461075600555264	2	uncharacterized LOC1272311	LOC1272311
LOC1278421	0.5539620141140791	-1.1061369051968049	-0.894701021382927	2	4-hydroxyphenylpyruvate dioxygenase	LOC1278421
LOC1278896	-0.1304833979051745	-1.1055679305034962	-1.2747385032963834	2	uncharacterized LOC1278896	LOC1278896
LOC1281489	0.4295088745613853	-1.1013356365285816	-0.7003463864515993	2	nuclear pore complex protein DDB_G0274915	LOC1281489
LOC1277702	1.1753865942567832	-1.1005428368496573	-0.8123737135614724	2	uncharacterized LOC1277702	LOC1277702
LOC5667676	0.7925120011312572	-1.0876015779856023	-0.4682872753842968	2	uncharacterized LOC5667676	LOC5667676
LOC133392935	1.0696835017662925	-1.0861348813558922	-0.9542129555537633	2	uncharacterized protein K02A2.6-like	LOC133392935
LOC133392688	1.2256107449978169	-1.0843939463235461	-0.841249632157959	2	uncharacterized LOC133392688	LOC133392688
LOC1282046	-0.05029591092074748	-1.0768328766228714	-0.7983218519111743	2	putative gustatory receptor 2a	LOC1282046
LOC1280955	0.2189208519859127	-1.0738162575924028	-0.9909474557316571	2	uncharacterized LOC1280955	LOC1280955
LOC1277620	-0.25732600417384255	-1.0689079459516044	-1.0720649585306878	2	sodium-coupled monocarboxylate transporter 1	LOC1277620
LOC1277758	0.9934858920921892	-1.047780949859657	-1.4438035004647949	2	cytochrome P450 6d3	LOC1277758
LOC133392241	0.03394842209263249	-1.0422602615343577	-1.055835354636436	2	uncharacterized LOC133392241	LOC133392241
LOC133393060	0.1964383479417675	-1.0351205837836224	-0.9498923563000319	2	uncharacterized LOC133393060	LOC133393060
LOC1277587	0.399417983443505	-1.0291644271009863	-0.9666443162375762	2	putative ankyrin repeat protein RF_0381	LOC1277587
LOC133392794	1.0257547888409433	-1.0195633648913023	-1.374678946140575	2	cytochrome P450 6d3-like	LOC133392794
LOC133392815	1.4035698539559194	-1.0150050003552242	-1.2027337256085633	2	uncharacterized LOC133392815	LOC133392815
LOC1273245	0.01796088414941277	-1.012442917228137	-1.033895700670982	2	tryptophan 2,3-dioxygenase	LOC1273245
LOC1274394	-0.49419259909271673	-1.0097434423912102	-1.6856074600477768	2	uncharacterized LOC1274394	LOC1274394
LOC1269796	1.0454234830024927	-1.0094115908957697	-0.90517687714292006	2	lysozyme c-1-like	LOC1269796
LOC1269983	0.3448537897283601	-1.006435508287284	-0.6009611360014748	2	sarcosine dehydrogenase, mitochondrial	LOC1269983
LOC5668245	0.1577951450844317	-1.0051769656284062	-0.7250062537572082	2	E3 ubiquitin-protein ligase TRIM45	LOC5668245
LOC4577911	0.2263358729424001	-0.9999630624602656	-1.1222074151007924	2	uncharacterized LOC4577911	LOC4577911
LOC4577831	0.5337405759905844	-0.9848891932032524	-1.1625548747119119	2	uncharacterized LOC4577831	LOC4577831
LOC1276885	0.8283913627727415	-0.9818484042203401	-1.2320846348723267	2	UDP-glycosyltransferase UGT5	LOC1276885
LOC133393395	1.451476356060557	-0.9783313055268857	-1.5012463874785718	2	uncharacterized LOC133393395	LOC133393395
LOC1278364	1.2469982363925052	-0.9614521881228457	-0.9750266584424212	2	trypsin-3-like	LOC1278364
LOC1274005	0.7849044525330924	-0.9540630737571878	-1.3050748216643873	2	solute carrier family 25 member 45	LOC1274005
LOC1276718	0.34676195669154275	-0.945602494283353	-1.054443911904896	2	probable cytochrome P450 4ac1	LOC1276718
LOC1271312	0.7939916862594203	-0.9234094208456802	-1.385662958491134	2	1-acyl-sn-glycerol-3-phosphate acyltransferase beta	LOC1271312
LOC1273383	-0.05513717899730253	-0.9200017919146966	-1.282762087725958	2	uncharacterized LOC1273383	LOC1273383
LOC1270627	0.413398567939967	-0.9064420965242568	-1.4832537094606675	2	ryncolin-1	LOC1270627
LOC3291679	1.1003107537542376	-0.8940719091531695	-1.7665898830004296	2	cytochrome P450 6d3	LOC3291679
LOC133392224	0.11873255805082739	-0.8417426862030375	-1.8070655204825437	2	uncharacterized LOC133392224	LOC133392224
LOC5667794	-0.09680220410589513	-0.8117023667210628	-1.2214998021382453	2	GATA zinc finger domain-containing protein 14	LOC5667794
LOC11175796	-0.29909549377972544	-0.7865930448091563	-1.0333470929315416	2	uncharacterized LOC11175796	LOC11175796
LOC1271888	0.4433239308747883	-0.7760416880887053	-1.1117878460583883	2	glyoxalase domain-containing protein 4	LOC1271888
LOC1271287	0.7817710544766725	-0.7755885896703698	-1.0935966201353668	2	clavesin-1	LOC1271287
LOC11175711	0.815231692988241	-0.7706818152932959	-1.9053170352407416	2	ionotropic receptor 21a	LOC11175711
LOC1272758	0.9919658631061237	-0.7681780770088028	-1.5519759263470763	2	larval cuticle protein A2B	LOC1272758
LOC133391771	0.8682945071391002	-0.7568808578552213	-1.2182612014200296	2	uncharacterized LOC133391771	LOC133391771
LOC3290580	0.004088595600422629	-0.7519527619109203	-1.0966659562319854	2	glycine N-methyltransferase	LOC3290580
LOC133392130	0.5903486413128132	-0.7082300128644471	-1.4494633466214073	2	uncharacterized protein K02A2.6-like	LOC133392130
LOC5668319	0.719877977921942	-0.6866610232071624	-1.237056222273794	2	probable cytochrome P450 6a14	LOC5668319
LOC5667841	-0.06598872093353236	-0.6656278607007344	-1.1581241171836174	2	sodium/potassium/calcium exchanger 3	LOC5667841
LOC133391849	0.03502175467557511	-0.6424161323878321	-1.0282841563093836	2	uncharacterized LOC133391849	LOC133391849
LOC1281576	0.6302010317926952	-0.6236877120124009	-1.1954932609956106	2	uncharacterized LOC1281576	LOC1281576
LOC1278214	0.7335580559366726	-0.6088329308532443	-1.030351657989912	2	facilitated trehalose transporter Tret1	LOC1278214
LOC1269874	0.6826250372309	-0.5928080341219086	-1.6938380526900314	2	E3 ubiquitin-protein ligase XIAP	LOC1269874
LOC133392247	0.7037559518083398	-0.5335104267895079	-1.0237222761839138	2	uncharacterized LOC133392247	LOC133392247
LOC4577378	1.0065425587875025	3.1864618906434297	2.518155814580237	3	CLIP domain-containing serine protease B4-like	LOC4577378
LOC1274366	0.12766402396995735	2.8293685939230824	2.276602582846904	3	uncharacterized LOC1274366	LOC1274366
LOC4577849	0.7591821229293849	2.729660663154429	2.4495260159747714	3	senecionine N-oxygenase	LOC4577849
LOC1273920	0.28251297455422497	2.6984556744542942	2.2220823958530778	3	CLIP domain-containing serine protease B4-like	LOC1273920
LOC11175941	0.8837673140343124	2.1559317684345864	2.407552678628896	3	uncharacterized LOC11175941	LOC11175941
LOC3291086	-2.11504337455906	2.059435877761792	1.5248129509248676	3	dynein beta chain, ciliary	LOC3291086
LOC1276997	-1.5312551138037254	2.0087601734529885	1.7876947891107875	3	collagenase	LOC1276997
LOC1272131	-0.9131128654147906	1.9493130082273613	1.9794207445888332	3	proton-associated sugar transporter A	LOC1272131
LOC1270766	-1.8326163954888424	1.9188758548800933	1.2278606873897706	3	NACHT and WD repeat domain-containing protein 2	LOC1270766
LOC1269175	-1.8068684871440097	1.7536289998711472	1.1673079146158067	3	dynein axonemal heavy chain 5	LOC1269175
LOC4577238	0.1191492019183702	1.6311727528912554	1.3011084579470191	3	antichymotrypsin-2	LOC4577238
LOC1276948	-0.9443298894953127	1.5963075350241884	1.8772523600998663	3	peptidoglycan-recognition protein SC2	LOC1276948
LOC4578092	-0.30553129768818255	1.5819699903961255	1.6555504879004235	3	uncharacterized LOC4578092	LOC4578092
LOC1271910	-0.3077266298946024	1.5165802968470232	1.6307203666416803	3	transient receptor potential protein	LOC1271910
LOC133393803	-1.2989337979367972	1.5066248993936433	1.8186110972081904	3	uncharacterized LOC133393803	LOC133393803
LOC4576502	0.39318319849784	1.501622403886869	1.4564162583386286	3	uncharacterized LOC4576502	LOC4576502
LOC1276053	-0.32739611244630495	1.5010946341051778	1.848324334370052	3	uncharacterized LOC1276053	LOC1276053
LOC1275247	0.37559754450201766	1.4987027605165224	1.121698208975868	3	tubulin beta-3 chain	LOC1275247
LOC1273771	0.4093882381689551	1.4915788717279077	1.0450819604421837	3	L-dopachrome tautomerase yellow-f2	LOC1273771
LOC1274527	-0.9786027976862623	1.4643274094348913	1.3781539256589017	3	glutathione S-transferase 1-1	LOC1274527
LOC3290653	-0.49988740633253226	1.4474160623652463	0.5363372083464868	3	keratin, type II cytoskeletal 1	LOC3290653
LOC1274478	-0.27072965279347333	1.4430166472564052	1.1598749389643745	3	protein glass	LOC1274478
LOC4397705	0.8556466479948674	1.4294956007842954	0.731594970871583	3	luciferin sulfotransferase	LOC4397705
LOC1279139	-0.412181422476813	1.4106830665450802	1.7055947027193659	3	neither inactivation nor afterpotential protein C	LOC1279139
LOC11175507	0.8845905092978126	1.409216435592652	1.1189050522662742	3	endochitinase	LOC11175507
LOC1270350	-1.0132881621018281	1.4080200657086754	1.3601403603646451	3	transmembrane protease serine 9	LOC1270350
LOC1280856	0.011561160448277263	1.405302001117863	1.0482632013044588	3	phenoloxidase-activating factor 2	LOC1280856
LOC1280102	1.4145707538787522	1.380114384480382	0.8365333715211594	3	uncharacterized LOC1280102	LOC1280102
LOC1273408	-0.638735467098793	1.372700323149071	0.8386423131456251	3	glucose dehydrogenase [FAD, quinone]	LOC1273408
LOC1270347	-0.21828041713177537	1.3424400954835116	0.976424218072073	3	chymotrypsin-2	LOC1270347
LOC11175974	1.1753644577111944	1.3401562354220014	1.1748359408216595	3	hornerin	LOC11175974
LOC1269881	-0.27703811932430744	1.315977170936629	1.1647651579670488	3	putative alpha-L-fucosidase	LOC1269881
LOC3291187	-0.11002808360901994	1.3121666733144846	1.1621742963635437	3	sodium-dependent nutrient amino acid transporter 1	LOC3291187
LOC1280450	-0.3132915429641656	1.2964242955360454	0.9351683086067473	3	dual specificity protein phosphatase Mpk3	LOC1280450
LOC1280699	0.5222296428382323	1.2884481126051726	0.9832502434576926	3	apyrase	LOC1280699
LOC1273285	-0.6902661774487195	1.2858690084421556	0.9297834953832658	3	coiled-coil domain-containing protein lobo	LOC1273285
LOC133391142	-0.4130735036219475	1.2839546459660909	0.9806367532328544	3	uncharacterized LOC133391142	LOC133391142
LOC1280323	-0.47552275645241515	1.2812302074957005	1.2668110668202779	3	uncharacterized LOC1280323	LOC1280323
LOC1269878	-0.2707443509282359	1.2746721260798861	0.9575011127556221	3	uncharacterized LOC1269878	LOC1269878
LOC1271098	1.0704679565681143	1.2690780345923667	1.225737140666081	3	sodium-dependent nutrient amino acid transporter 1	LOC1271098
LOC5668141	-0.5607203518281256	1.2133813909223106	1.1651598607642555	3	ATP-binding cassette sub-family G member 4	LOC5668141
LOC1274264	-0.027962626117804756	1.2007151181207303	1.3458577187939773	3	elongation of very long chain fatty acids protein 7	LOC1274264
LOC11175545	-0.6401980374863481	1.1742936840870692	1.2423268707290642	3	endochitinase	LOC11175545
LOC5667701	0.26716218746049236	1.1614452785727263	0.9657225450433327	3	uncharacterized LOC5667701	LOC5667701
LOC1277631	-1.1536653333310234	1.156879288247998	0.6977064815652385	3	uncharacterized LOC1277631	LOC1277631
LOC1273196	0.015474041406990047	1.125309154518698	1.0188399984371612	3	dendritic arbor reduction protein 1	LOC1273196
LOC1270588	-0.6962574714272973	1.0839357877511118	0.9495353085631288	3	glutamine--fructose-6-phosphate aminotransferase [isomerizing] 2	LOC1270588
LOC1280061	1.3399835547275147	1.0752815729827052	0.909748817586447	3	uncharacterized LOC1280061	LOC1280061
LOC1279414	-0.5958930387071177	1.0712296517346735	1.3316639352348458	3	peptidyl-prolyl cis-trans isomerase, rhodopsin-specific isozyme	LOC1279414
LOC1280823	-0.5671780490884952	1.0506183108001066	0.7093156335686297	3	peroxiredoxin-6	LOC1280823
LOC1276739	0.2502360783503299	1.0369187451345638	1.1361813399044012	3	uncharacterized LOC1276739	LOC1276739
LOC5668179	-0.70628602537671	1.0338318509840332	0.8833065313108674	3	uncharacterized LOC5668179	LOC5668179
LOC1274529	0.16753192044637277	1.0269886364163483	0.5225344545302884	3	glutathione S-transferase D5	LOC1274529
LOC11175456	-0.27862191447146145	1.0248085697968063	0.8506833600898958	3	uncharacterized LOC11175456	LOC11175456
LOC1270854	-0.7123254619658925	1.023344350015695	0.8373909471024219	3	aldo-keto reductase family 1 member B1	LOC1270854
LOC5666829	-0.5497090972962224	1.0209879361544767	0.5323750022847029	3	mucin-2	LOC5666829
LOC1275504	0.022854936158792416	1.0185148174877958	0.5851501274064157	3	thioester-containing protein 1 allele S1-like	LOC1275504
LOC1276947	0.11443005332663514	1.0030625769258856	0.6803004456929092	3	peptidoglycan-recognition protein SC2	LOC1276947
LOC1276666	-0.9329646834880596	1.0019057275920793	0.7382391964590287	3	flexible cuticle protein 12	LOC1276666
LOC4577334	0.029090865419037826	0.9975034605743254	1.0878486901583155	3	fatty-acid amide hydrolase 2	LOC4577334
LOC3291197	-0.04560673843997343	0.987002560232745	1.0675081738231107	3	uncharacterized LOC3291197	LOC3291197
LOC1275722	-0.9116053127425232	0.9813815461823729	1.113803447750474	3	ficolin-2	LOC1275722
LOC11176028	-0.13123617363363227	0.9634172625506747	1.3249290308856745	3	uncharacterized LOC11176028	LOC11176028
LOC4576344	0.44026246136573777	0.9591952575191707	1.1209158290914116	3	E3 ubiquitin-protein ligase TRAIP	LOC4576344
LOC3292058	-0.5577484904621977	0.9367908445172901	1.0767127192606596	3	amyloid-beta A4 protein	LOC3292058
LOC1276298	1.1856373579583477	0.9192362763654023	0.7394658655147381	3	pupal cuticle protein 36	LOC1276298
LOC11175960	1.20398764354935	0.8162231841630829	0.7967009828460441	3	endochitinase	LOC11175960
LOC133393817	-0.4188982673512829	0.8096351351078646	1.03206209203333	3	uncharacterized LOC133393817	LOC133393817
LOC5668189	0.5716515048804149	0.8079454571896543	1.130766888174092	3	adult cuticle protein 1	LOC5668189
LOC1269949	0.13862639794784481	0.7146696494418965	1.0663717889223232	3	collagenase	LOC1269949
LOC1280007	-1.2357689515547277	0.5913196161033518	1.568601606021799	3	chitotriosidase-1	LOC1280007
LOC1281525	0.5707675551548523	0.5254926875457433	1.3022112081187545	3	serine protease grass	LOC1281525
LOC1281761	-4.131587851836462	1.0546953130855323	1.155688363348912	4	calaxin	LOC1281761
LOC133391281	-3.4711323715658273	0.9767653284863878	0.4338171744639197	4	uncharacterized LOC133391281	LOC133391281
LOC1278329	-1.362284273905635	0.9562230174365922	0.837194089573897	4	uncharacterized LOC1278329	LOC1278329
LOC1268789	-2.7115616233993096	0.8264878469553394	0.134040238096079	4	stabilizer of axonemal microtubules 1	LOC1268789
LOC4576360	-1.2864813560385846	0.8143575725202412	0.6302282483455581	4	ficolin-1	LOC4576360
LOC1279927	-1.0212478080685425	0.733264153576366	-0.422037450422875	4	alpha-glucosidase	LOC1279927
LOC1276213	-1.28090529665772	0.729250950939845	0.7999532128467819	4	beta-alanine transporter	LOC1276213
LOC1270112	-1.361275144569916	0.7072173702898672	0.7156538301650215	4	uncharacterized LOC1270112	LOC1270112
LOC1282006	-1.2245709724326677	0.5853709854597193	0.8489090098239105	4	opsin-1	LOC1282006
LOC3291003	-2.945717503067355	0.40770896438716253	0.5759577377142671	4	uncharacterized LOC3291003	LOC3291003
LOC1271542	-2.1524897612040035	-0.3687991422205434	0.09466162980310672	4	EF-hand domain-containing protein 1	LOC1271542
LOC1274804	-1.233483243081225	-0.34177011924755396	-0.04932889363853876	4	uncharacterized LOC1274804	LOC1274804
LOC1278765	-1.3766200386970775	-0.3367946411261613	-0.6355912569012911	4	proteoglycan 4	LOC1278765
LOC1276981	-1.139825706288109	-0.335549089861654	-0.07002019103316215	4	alpha-amylase A	LOC1276981
LOC1279290	-1.6073527330299058	-0.27135458405282264	-0.5394344731279723	4	endocuticle structural glycoprotein ABD-4	LOC1279290
LOC1279538	-1.1968899023737845	0.25958358747215726	0.2729182462315147	4	serine/threonine-protein kinase dyf-5	LOC1279538
LOC1276671	-1.0707843005485196	-0.24440505388586287	-1.1414697578774817	4	flexible cuticle protein 12	LOC1276671
LOC133393158	-1.2227122497978473	-0.22200475703210065	-0.21594297061705126	4	nipped-B-like protein B	LOC133393158
LOC1277099	-1.1104532276061612	-0.17359054209337277	0.4068639842164643	4	uncharacterized LOC1277099	LOC1277099
LOC1281368	-1.1970781138177564	-0.15897806588101382	0.15217526100394885	4	probable maltase	LOC1281368
LOC1277100	-1.0944597916313228	-0.15815759032908616	0.375688972432374	4	uncharacterized LOC1277100	LOC1277100
LOC1279967	-1.1154397903401625	0.12552211697922555	0.33159753484509125	4	protein artichoke	LOC1279967
LOC1279159	-1.1143539565582499	0.08003070056148243	0.23319896089262837	4	angiotensin-converting enzyme	LOC1279159
LOC133394003	-1.184576819853997	0.07538138676991724	0.22548603305220327	4	tenascin-like	LOC133394003
LOC1281173	-4.444204412453599	0.06052097173650295	-1.4191081616218595	4	cytosol aminopeptidase	LOC1281173
LOC3289974	-1.7015209133019527	0.03442865258809136	-0.13719221734566348	4	trichohyalin	LOC3289974
LOC1277101	-1.8674053390327945	-0.03217044462415508	0.5498180077242596	4	uncharacterized LOC1277101	LOC1277101
VCUG_01675	4.034010507466195	-0.7619634106366205	-0.16451189313417092	5	NA	NA
VCUG_00592	4.391917679374184	-0.6400608932588004	0.5980736327051595	5	NA	NA
LOC1281665	3.7330127410062754	-0.26685493989991027	-0.10383855224137584	5	uncharacterized LOC1281665	LOC1281665
VCUG_02050	4.819874749331703	-0.1815683159361819	0.691313923787947	5	NA	NA
LOC3291958	-10.71506333394173	6.561376438492301	4.891149635178848	6	putative uncharacterized protein DDB_G0271606	LOC3291958
LOC1271272	-7.223708512000876	4.578494803617021	3.4774914666385826	6	uncharacterized LOC1271272	LOC1271272
LOC3291955	-6.389769795512293	4.537736088602765	3.2805288507905632	6	uncharacterized LOC3291955	LOC3291955
LOC1267823	-6.583564628392997	4.474642691750672	3.3046908620003723	6	uncharacterized LOC1267823	LOC1267823
LOC133393242	-8.258015362765214	4.078061983299651	1.556568592603642	6	uncharacterized LOC133393242	LOC133393242
LOC4576526	-3.824330818489615	3.939002505976045	2.853133879217648	6	uncharacterized LOC4576526	LOC4576526
LOC1281083	-7.579228933999323	3.8356697218676703	2.3568971858218126	6	arginine kinase 1	LOC1281083
LOC4577949	-4.75695894000876	3.832507792307923	3.2140360475560144	6	uncharacterized LOC4577949	LOC4577949
LOC4577960	-5.2770768914546675	3.789190756721786	3.269381996900104	6	uncharacterized LOC4577960	LOC4577960
LOC4397619	-4.897761774571107	3.768982410672188	3.1759615927336013	6	uncharacterized LOC4397619	LOC4397619
LOC4577951	-5.07730528758204	3.5771412167649803	3.0509733616466046	6	uncharacterized LOC4577951	LOC4577951
LOC3292477	-4.1745110132922685	3.5433199052534188	2.402047734670094	6	reticulocyte-binding protein 2	LOC3292477
LOC133393316	-7.612551305443455	3.343532598464448	1.428437382160808	6	uncharacterized LOC133393316	LOC133393316
LOC1273786	-7.57527906438756	3.297058132198992	2.112637925380888	6	serine/arginine-rich splicing factor 2	LOC1273786
LOC133394019	-7.36297118408411	3.1429948515943233	1.736507946333222	6	nucleosome assembly protein 1-like 1	LOC133394019
LOC4577958	-3.8620113055753564	3.0475417018971203	2.17908388717768	6	uncharacterized LOC4577958	LOC4577958
LOC1280085	-6.34492302661395	3.0367918353793386	1.7704089518861545	6	coiled-coil domain-containing protein 40	LOC1280085
LOC4577950	-3.7919551367473443	3.017217565846783	2.912497758156616	6	uncharacterized LOC4577950	LOC4577950
LOC1277465	-6.904077031606173	2.984007226605548	1.6450338487526395	6	uncharacterized LOC1277465	LOC1277465
LOC133390930	-4.034233358998776	2.9634236805233014	2.2148017189131157	6	pharyngeal muscle protein 2-like	LOC133390930
LOC1281554	-7.969264775681467	2.947570238477902	1.529046077573188	6	protein CIMAP1D	LOC1281554
LOC1269553	-5.7566836128672545	2.927605499167508	2.8008540060024707	6	dynein axonemal heavy chain 8	LOC1269553
LOC11175841	-3.3242039363596194	2.9111221989499882	2.2474533436088397	6	uncharacterized LOC11175841	LOC11175841
LOC1271479	-7.943170969659268	2.822723633956321	1.463976343509502	6	uncharacterized LOC1271479	LOC1271479
LOC11175695	-6.7517781283151175	2.604297223061016	1.6451756196874798	6	uncharacterized LOC11175695	LOC11175695
LOC133391419	-6.75336485557075	2.5445953433201813	1.2957463058711793	6	uncharacterized LOC133391419	LOC133391419
LOC1276202	-6.178161826725518	2.4803050624880645	1.6897310998189243	6	uncharacterized LOC1276202	LOC1276202
LOC1270351	-6.953228898203068	2.4707581130526513	1.282527605950122	6	uncharacterized LOC1270351	LOC1270351
LOC1270825	-5.658783374833788	2.4338751066219304	1.6794589808360882	6	keratin-associated protein 5-2	LOC1270825
LOC133391930	-6.921148118845597	2.390584945767395	1.4496429277693688	6	uncharacterized LOC133391930	LOC133391930
LOC4576455	-6.4779341348236255	2.230550355432155	1.3460419360027647	6	dynein regulatory complex subunit 4	LOC4576455
LOC1269550	-6.978561650767903	2.078785006740951	1.9566044280036259	6	uncharacterized LOC1269550	LOC1269550
LOC133391046	-7.336520255718451	1.7936424116356027	0.8063699597366392	6	putative cyclin-dependent serine/threonine-protein kinase DDB_G0272797/DDB_G0274007	LOC133391046
LOC133393324	-5.912568481907986	1.7508400034145684	0.5052092573116846	6	uncharacterized LOC133393324	LOC133393324
LOC1269468	-5.936864419767685	1.5739569675350062	1.176733243614815	6	kelch-like protein 10	LOC1269468
LOC5668337	-4.557366597612146	1.2518562133632767	1.3396936229282292	6	golgin subfamily A member 4	LOC5668337
LOC5667228	-7.057300290756411	1.1877426154894524	1.1449261625522111	6	uncharacterized LOC5667228	LOC5667228
LOC133391399	-6.403499466265945	1.0135586338283802	1.2142710133952366	6	uncharacterized LOC133391399	LOC133391399
